# METTL3 alters capping enzyme expression and its activity on ribosomal proteins

**DOI:** 10.1101/2023.11.22.568301

**Authors:** Daniel del Valle-Morales, Giulia Romano, Patricia Le, Michela Saviana, Rachel Brown, Lavender Micalo, Howard Li, Alessandro La Ferlita, Giovanni Nigita, Patrick Nana-Sinkam, Mario Acunzo

## Abstract

The 5’ cap, catalyzed by RNA guanylyltransferase and 5’-phosphatase (RNGTT), is a vital mRNA modification for the functionality of mRNAs. mRNA capping occurs in the nucleus for the maturation of the functional mRNA and in the cytoplasm for fine-tuning gene expression. Given the fundamental importance of RNGTT in mRNA maturation and expression there is a need to further investigate the regulation of RNGTT. N6-methyladenosine (m^6^A) is one of the most abundant RNA modifications involved in the regulation of protein translation, mRNA stability, splicing, and export. We sought to investigate whether m^6^A could regulate the expression and activity of RNGTT. A motif for the m^6^A writer methyltransferase 3 (METTL3) in the 3’UTR of RNGTT mRNA was identified. Knockdown of METTL3 resulted in destabilizing RNGTT mRNA, and reduced protein expression. Sequencing of capped mRNAs identified an underrepresentation of ribosomal protein mRNA overlapping with 5’ terminal oligopyrimidine (TOP) mRNAs and genes are dysregulated when cytoplasmic capping is inhibited. Pathway analysis identified disruptions in the mTOR and p70S6K pathways. A reduction in RPS6 mRNA capping, protein expression, and phosphorylation was detected with METTL3 knockdown.
