## Supplemental Table S2 for "METTL3 alters capping enzyme expression and its activity on ribosomal proteins"

### Sheet: analysis ALL genes protein clas
Analysis Type:	PANTHER Enrichment Test (release 20220712)
Annotation Version and Release Date:	PANTHER version 17.0 Released 2022-02-22
Correction:	FDR
PANTHER Protein Class	number	overUnder	pvalue	fdr
translational protein (PC00263)	27	-	8.47e-07	0.000106
ribosomal protein (PC00202)	24	-	2.77e-06	0.000173
scaffold/adaptor protein (PC00226)	23	+	0.000191	0.00797
